# Imperfect hairpins formed by CTG trinucleotide repeats are heteroduplex DNA molecules in living cells

**DOI:** 10.1101/2024.06.04.597286

**Authors:** David Viterbo, Pauline Dupaigne, Pierre Alexandre Kaminski, François Dejardin, Stéphane Petres, Eric Le Cam, Guy-Franck Richard

## Abstract

There are over fifty microsatellite expansion disorders, often neurodegenerative pathologies, due to large expansions of tandem repeat sequences. These microsatellites vary in motif composition, size and copy number in the genome. The ability of these repeats to form secondary structures *in vitro* is strongly suspected to trigger the expansion process and therefore, the pathology. However, there is no formal proof that similar structures are formed *in vivo*, in living and replicating cells.

We are focused on the CTG trinucleotide repeat whose expansion is responsible for myotonic dystrophy type 1 (DM1 or Steinert disease), affecting 1 in 8,000 people worldwide.

A series of llama nanobodies (V_H_H) were selected to bind to the secondary structure formed by a synthetic imperfect CTG hairpin. Yeast one-hybrid was used to identify V_H_H that were able to activate a reporter gene *in vivo* . One of them was shown to be very specific since it binds a CTG hairpin but not a CAG hairpin or a GC-rich sequence. This nanobody also bind to long CTG trinucleotide repeats carried by plasmidic or genomic DNAs, proportionally to the number of repeats, suggesting that longer repeats tend to form more frequently imperfect hairpins. Finally, the V_H_H was bound to a protein G column and used to selectively enrich structure-containing DNA molecules, that were further observed by electron microscopy. They exhibit different kinds of structures in which only one strand is folded into an imperfect hairpin.

Our results unambiguously show that alternative DNA structures are transiently formed by CTG trinucleotide repeats in living bacterial and yeast cells and suggest that imperfect CTG hairpins mainly exist *in vivo* mainly as heteroduplex DNA molecules.
