## Supplementary material for "Imperfect hairpins formed by CTG trinucleotide repeats are heteroduplex DNA molecules in living cells": Sup Table S1

### Sheet: GFP+
Supplemental Table S1: Fraction of GFP positive cells in each strain at three different time points after alpha-factor release
For each microsatellite (CAG, CTG, etc.) the percentage of GFP-positive cells is shown, as well as the ratio over the strain
that does not contain any microsatellite (D)
Plasmid	Time	CAG	CTG	GAA	CGG	∆	CAG/∆	CTG/∆	GAA/∆	CGG/∆
pP9	T0	50.00	52.90	31.20	24.00	47.60	1.05	1.11	0.66	0.50
	T120	64.90	49.00	35.80	39.30	47.00	1.38	1.04	0.76	0.84
	T180	63.80	37.10	25.40	30.00	51.60	1.24	0.72	0.49	0.58
pP9+A02	T0	54.50	47.60	24.10	32.90	54.60	1.00	0.87	0.44	0.60
	T120	51.20	44.50	27.70	45.50	49.90	1.03	0.89	0.56	0.91
	T180	39.90	32.50	31.80	41.40	44.60	0.89	0.73	0.71	0.93
pP9+B02	T0	52.20	56.90	40.80	30.40	55.90	0.93	1.02	0.73	0.54
	T120	48.30	54.80	44.40	42.70	59.00	0.82	0.93	0.75	0.72
	T180	41.30	41.00	38.50	31.20	44.30	0.93	0.93	0.87	0.70
pP9+C04	T0	47.00	53.10	28.50	30.40	49.90	0.94	1.06	0.57	0.61
	T120	47.00	39.80	26.10	42.90	47.50	0.99	0.84	0.55	0.90
	T180	34.70	31.00	24.30	30.30	51.90	0.67	0.60	0.47	0.58
pP9+C09	T0	46.50	46.90	66.00	40.30	58.40	0.80	0.80	1.13	0.69
	T120	52.80	31.10	30.00	40.00	55.10	0.96	0.56	0.54	0.73
	T180	44.00	60.90	31.10	35.30	51.10	0.86	1.19	0.61	0.69
pP9+D11	T0	50.90	54.10	62.10	23.10	51.60	0.99	1.05	1.20	0.45
	T120	46.30	47.80	59.80	36.10	45.90	1.01	1.04	1.30	0.79
	T180	34.10	35.00	64.90	22.70	46.40	0.73	0.75	1.40	0.49
pP9+E02	T0	61.10	58.90	30.10	30.90	46.00	1.33	1.28	0.65	0.67
	T120	63.70	53.20	34.50	36.90	45.30	1.41	1.17	0.76	0.81
	T180	53.10	44.70	38.10	30.80	42.90	1.24	1.04	0.89	0.72
pP9+F03	T0	58.50	48.80	24.00	36.80	48.10	1.22	1.01	0.50	0.77
	T120	58.10	43.80	34.30	30.80	43.00	1.35	1.02	0.80	0.72
	T180	58.80	42.30	32.20	34.90	33.90	1.73	1.25	0.95	1.03
pP9+F08	T0	55.20	52.80	59.50	33.40	43.50	1.27	1.21	1.37	0.77
	T120	60.20	41.00	39.30	34.40	36.10	1.67	1.14	1.09	0.95
	T180	54.50	41.80	62.10	39.80	37.80	1.44	1.11	1.64	1.05
pP9+G05	T0	62.90	49.60	33.00	30.90	51.90	1.21	0.96	0.64	0.60
	T120	59.00	41.20	38.90	46.90	54.00	1.09	0.76	0.72	0.87
	T180	58.00	35.80	23.80	57.90	45.70	1.27	0.78	0.52	1.27
pP9+H01	T0	57.70	54.70	28.60	28.20	54.40	1.06	1.01	0.53	0.52
	T120	60.60	48.80	34.10	40.00	48.20	1.26	1.01	0.71	0.83
	T180	48.10	32.20	32.40	35.60	41.90	1.15	0.77	0.77	0.85
pP9+H10	T0	43.70	54.40	30.20	40.30	38.60	1.13	1.41	0.78	1.04
	T120	42.70	40.90	35.40	33.20	56.50	0.76	0.72	0.63	0.59
	T180	39.50	39.40	25.00	37.50	47.10	0.84	0.84	0.53	0.80
Mean		51.80	45.60	36.90	35.50	48.00	1.11	0.91	0.79	0.81
SD		8.40	8.20	12.70	7.00	6.10	0.26	0.14	0.27	0.13
