## Supplementary material for "Imperfect hairpins formed by CTG trinucleotide repeats are heteroduplex DNA molecules in living cells": Sup Table S4

### Sheet: Feuil1
Supplemental Table S4: linearized and denatured pRW3222 molecules observed by electron microscopy
Cut plasmid	Length (nm)	Length (bp)	Dist. from end (nm)	Distance from end (bp)	Distance from end (%)
#1	971.014	2855.92	326.087	959.079	0.335821
#2	1014.49	2983.8	412.464	1213.13	0.406571
#3	489.209	1438.85	82.0144	241.219	0.167647
#4	614.493	1807.33	113.913	335.038	0.185377
#5	579.71	1705.03	100.435	295.396	0.17325
#6	1011.76	2975.78	252.5	742.647	0.249564
#7	784.173	2306.39	64.7482	190.436	0.0825688
#8	699.281	2056.71	126.763	372.831	0.181276
#9	892.701	2625.59	221.898	652.641	0.248569
#10	724.638	2131.29	190.435	560.102	0.2628
#11	300.73	884.5	32.5547	95.7492	0.108252
#12	512.23	1506.56	150.072	441.388	0.292978
#13	753.623	2216.54	81.1594	238.704	0.107692
#14	513.669	1510.79	101.295	297.926	0.197199
#15	296.835	873.043	115.252	338.976	0.38827
#16	314.745	925.719	103.358	303.993	0.328386
#17	1040.73	3060.97	163.066	479.605	0.156684
