## Supplementary material for "Imperfect hairpins formed by CTG trinucleotide repeats are heteroduplex DNA molecules in living cells": Sup Table S5

### Sheet: Feuil1
pRW3222	Length (nm)	Length (bp)	Nbr structures	Struct. #1 (bp)	Type	Struct. #2 (bp)	Type
#1	826.265	2430.19	1	49.7657	C
#2	842.54	2478.06	2	35.0659	A	11.412	B
#3	962.619	2831.23	1	14.9922	B
#4	955.467	2810.2	1	46.2745	A
#5	901.467	2651.37	2	20.7843	C	43.9216	A
#6	941.097	2767.93	1	38.9381	A
#7	943	2773.53	1	40	A
#8	943	2773.53	1	16	A
#9	941.728	2769.79	0
#10	990.395	2912.93	2	15.4799	C	19.7368	B
#11	1015.66	2987.23	0
#12	997.643	2934.24	1	19.3277	B
#13	856.028	2517.73	1	46.5165	A
#14	987.66	2904.88	0
#15	991.921	2917.41	2	19.8675	A	21.4258	A
#16	866	2547.06	1	81.8076	B
#17	866	2547.06	0
#18	928.227	2730.08	1	16.8961	A
#19	935.915	2752.69	1	24.855	B
#20	926	2723.53	0
#21	926	2723.53	0
#22	916	2694.12	1	43	A
#23	916	2694.12	2	34	A	4	B
#24	1002.55	2948.69	0
#25	956.95	2814.56	0
#26	921	2708.82	1	37	A
#27	921	2708.82	1	34	A
#28	922.394	2712.92	2	39.1466	C	31.6901	C
#29	938.099	2759.11	0
#30	892	2623.53	1	32	A
#31	892	2623.53	1	25	A
#32	874	2570.59	1	23.323	C
#33	874	2570.59	0
#34	918.375	2701.1	0
#35	934.488	2748.49	1	44.4814	C
#36	890	2617.65	2	39	C
#37	890	2617.65	1	21.8017	C	13	B
#38	897.203	2638.83	1	42.3694	C
#39	910.246	2677.19	1	29.3086	A
#40	912	2682.35	0
#41	912	2682.35	0
#42	888	2611.76	0
#43	888	2611.76	1	24	C
#44	914.366	2689.31	1	18.0199	B
#45	868.127	2553.32	2	17.6678	A	14.3421	B
#46	892.254	2624.28	1	27.1334	C
#47	966.154	2841.63	0
#48	902.128	2653.32	0
#49	887.376	2609.93	2	36.504	A	38.3813	C
#50	891.135	2620.98	2	52	A	14	B
#51	872.912	2567.39	1	18.9886	A
#52	907.562	2669.3	0
#53	941.263	2768.42	0
#54	890.066	2617.84	0
#55	953.245	2803.66	0
#56	921.088	2709.08	0
#57	917.143	2697.48	0
#58	951.293	2797.92	0
